# Ex vivo and in vivo CRISPR/Cas9 screenings identify the roles of protein N-glycosylation in regulating T-cell activation and functions

**DOI:** 10.1101/2025.08.20.671236

**Authors:** Yu Hong, Xiaofang Si, Wenjing Liu, Xueying Mai, Yu Zhang

## Abstract

Cytotoxic CD8^+^ T-cells play central roles in tumor immunotherapy. Understanding mechanisms that regulate development, differentiation, and functions of cytotoxic CD8^+^ T-cells leads to development of better immunotherapies. By combining primary T-cell culture and a syngeneic mouse tumor model with both genome-wide and custom CRISPR/Cas9 screenings, we systematically identified genes and pathways that regulate PD-1 expression and functions of CD8^+^ T-cells. Among them, inactivation of a key enzyme in glycoconjugate biosynthesis, beta 1, 4-galatosyltransferase 1 (B4GALT1), leads to significantly enhanced T-cell receptor (TCR) activation and functions of CD8^+^ T-cell. Interestingly, suppression of B4GALT1 enhances functions of TCR-T-cells, but has no effect on chimeric antigen receptor T (CAR-T) cells. We systematically identified the substrates of B4GALT1 on CD8^+^ T-cell surface by affinity purification and mass spectrometry analysis, which include protein components in both TCR and its co-receptor complexes. The galactosylation of TCR and CD8 leads to reduced interaction between TCR and CD8 that is essential for TCR activation. Artificially tethering TCR and CD8 by a TCR-CD8 fusion protein could bypass the regulation of B4GALT1 in CD8^+^ T-cells. Finally, the expression levels of B4GALT1 normalized to tumor infiltrated CD8^+^ T-cells in tumor microenvironment are significant and negatively associated with prognosis of human patients. Our results reveal the important roles of protein N-glycosylation in regulating functions of CD8^+^ T-cells and prove that B4GALT1 is a potential target for tumor immunotherapy.
