## Supplementary Table 1 for "Ex vivo and in vivo CRISPR/Cas9 screenings identify the roles of protein N-glycosylation in regulating T-cell activation and functions"

### Sheet: Oligonucleotides
RT-qPCR primers
Gene	Forward primer (5'>3')	Reverse primer (5'>3')
mGapdh	TGTGTCCGTCGTGGATCTGA	CCTGCTTCACCACCTTCTTGAT
mPdcd1	ACCCTGGTCATTCACTTGGG	CATTTGCTCCCTCTGACACTG
mIfng	GGCCATCAGCAACAACATAAGCGT	TGGGTTGTTGACCTCAAACTTGGC
mTNFα	CTGTAGCCCACGTCGTAG	TTGAGATCCATGCCGTTG
T7E1 assay-PCR primers
Gene	Forward primer (5'>3')	Reverse primer (5'>3')
mouse Arpc2	GGTGCTCTCGTCTTCCTTTTGA	TAAGCCGACACACGTGAAGTTT
mouse Arpc4-1	TGCACACTTACCCATGCTCTAC	ACCAGCTCCACAGTGTAAACAA
mouse Arpc4-2	AATTCCCAGCAAGTTCAGGACA	CTCTAAAGGTCACACTCTGGGG
mouse B4galt1-1	AGATGAGGTTTCGTGAGCAGTTC	CTGACCCCAACTTCAAACTTCC
mouse B4galt1-2	TTAGAAAGAGCCGTGGTAGTCG	CTCGCTGCACTGTTTAAAGGAC
mouse Bcl11b	TCATGAATTTCCTGGGGGACAG	GTCCATGCTGAAGCTCGACTC
mouse Cd3d-1	GTATGCAGAGCAATAAGCTGCC	ACCGTCTCTGGTCCTAGAAAGA
mouse Cd3d-2	CTGGGGGAGAGTTTAAGTGAGG	CATCTCACAACCCTTACTGGCA
mouse Dpm3	TTTGCTGATTGATGGGTGTGTT	CTGCATTTTAATGCGGAATGAGGA
mouse Eif4g2-1	CTTCCCAAAAGGTGAGGTGACT	AACCAGGGCTTCCTTAAATCTGA
mouse Eif4g2-2	GTACCGCAGACATATCCCTTGT	CCCACCCCTGTAATCCATTTACT
mouse Ikzf1-1	AACTGCTGATCAGGAAGAGTGA	TGACCAACCTATCTCTCTGCAAC
mouse Ikzf1-2	TCCAACCTTGTGTGGTAGACAG	TTCCCTCTGCATTATTCCGCAT
mouse Lat-1	CTCTCAACTCAGTCCAGCAAGAG	GTGGCTTGATGAGGATGCTTCT
mouse Lat-2	ACCTCGTGAGTTCAGTGTCTCT	TAGCCGTTGGGATAGTCGTCTT
mouse Mgat2-1	TTCCGCATCTACAAACGGAAGG	GTAGGTCCCTAGAGAGAGGACG
mouse Mgat2-2	GAGGCAGTTGAGAGCCTTCG	AGTCAGGGTATTCGGCATTGAT
mouse Sec16a	TGGAGAGATGGAGTCTTGGGTA	GTGAGTGATGCTGATAGGAGGG
mouse Srp9-1	GCTCGTGAGCCTCCGTCTTTG	AACTAAGCGACGGACAGGAAAG
mouse Srp9-2	TGGGACTTAACTTGCAGTGTTT	GTGATCCCCGTTACCATGTGTG
mouse Srp14-1	GTGTTTATCGAGCGAGTCGTTG	AGTTACCCGAGACCTTATCCCA
mouse Srp14-2	GAGCGAGTTTTCCGGCTGTAAC	GCGACCGTCATCTGTGTTTAAG
mouse Srp68-1	TCCGTGAGATATGCCCTCTAGT	GCCAAAAATATTCCTGGGAGCTT
mouse Srp68-2	GGAGTCCGTCAGTGTACCATC	GAGCACTCTCCCTCCATTTTCA
mouse Tmed2	GTCGGCCCCGGCCAATGAG	TCTGCCAAAGCCACTTTCTCCG
mouse Zap70-1	ATGTTCTACTGGTCAATCGGCA	GACAGTGTGACATGGTGGTCTA
mouse Zap70-2	ACCTCATGTCTACCTCTGTCCA	CTCGTCTCTGAGGCTAAAGGTC
Guide RNA
Gene	Target Sequence (5'>3')
Arpc2 sg1	GCTCTAGAGGAGGTTCCCTG
Arpc2 sg2	GTGTCTTTCAGCTCTAGAGG
Arpc4 sg1	TCTCATCACCAACTTCCACA
Arpc4 sg2	GGAACGACACAACAAGCCAG
B4galt1 sg1	GAGGAGACTCCGACCAACTG
B4galt1 sg2	GAGTTGCTGGCGCTGAAGGA
Bcl11b sg1	GCAGGCATGGGTGGCAGCGG
Bcl11b sg2	GAAGACGCACATGCACAAGG
Cd3d sg1	AAGGCGTTCTGGACCCACGA
Cd3d sg2	AATGAAGATGACACCAGCCA
Dpm3 sg1	GCCACAGGACCTCTCGGCAG
Dpm3 sg2	ACATGACGAAGTTAACACAG
Eif4g2 sg1	AGAGTTTCCAGGAAAAGGCA
Eif4g2 sg2	GGAGAGTGCGATTGCAGAAG
Ikzf1 sg1	GCAGCTTGATGTGCCGCAGG
Ikzf1 sg2	TGTGCAAGATAGGAGCAGAG
Lat sg1	CAGACGCCTTGAGCCCGGTG
Lat sg2	GAGATCCCCACAGCCCCTTG
Mgat2 sg1	CCACCAGCACCAGCTCCCCG
Mgat2 sg2	GCTAATCCTGACGCTCGTGG
Pdcd1 sg1	GCAGGGAGATGGCCCCACAG
Pdcd1 sg2	GACACACGGCGCAATGACAG
Sec16a sg1	CCAGACGGGACTGCCTGAGG
Sec16a sg2	GAAGAAGGGGTAGATGCAGG
Srp14 sg1	TGAGAGCCACGGATGGGAAA
Srp14 sg2	AGAGCCTGGTCAGCTCCGTC
Srp68 sg1	CTTGTGTGAGAGCAACCGGG
Srp68 sg2	GCTGAGAAGCAGATCCCGGG
Srp9 sg1	CTGGGAGGAGTTCAGCCGGG
Srp9 sg2	TAAGTCGCATTAACTGACTG
Tmed2 sg1	CAGCATCGACGCGCACGCCG
Tmed2 sg2	GATGGGCCTCATCTTCGAGG
Zap70 sg1	TAAGAGGATGGAATGTCCGC
Zap70 sg2	GGAGTACCTGAAGCTGAAGG
shRNA
Gene	Sequence(5'>3')
hB4GALT1 shRNA	ATTGCTAAATTGTCGTGAAATCTCGAGATTTCACGACAATTTAGCAATTTTTTG
